## Supplemental Table 8 for "Gene duplication of SNAPC1 generates transcription factors for snRNAs and sex-specific piRNAs"

### Sheet: Sheet1
Table 8. List of strains, crRNAs and repair templates used in this study.
Guides and repair templates used for CRISPR
Strain	Genotype	Description	Source:	Method:	Guide RNA sequence	Repair Template
QK251	snpc-1.2(xk60)[snpc-1.2(lof)] III	A 112 bp deletion that generates a premature termination codon in the N-terminus of snpc-1.2	This study	CRISPR insertion (Paix et al., 2015)	TGCTTGACGCCAGTCTACGC	CCATTCCGCGATTTTCGAACATGACTTTGTAGTCAGACTGGCGTCAAGCACGACGCACCGCCTTTCGGCA
QK252	snpc-1.2(xk61)[snpc-1.2(lof)] III	A 356 bp deletion leading to a frameshift and premature termination codon 45bp downstream of frameshift	This study	CRISPR deletion (Paix et al., 2015)	TCTCGGATACCTGCGTAGAC; TTAAGCTTCTGGGAGTTCCT	none
QK265	snpc-4(xk65)[snpc-4::ha] I	Inserted linker and HA tag at C-terminus	This study	CRISPR insertion (Paix et al., 2015)	GAGTAATATTTCGCTCAAAG	CGATCGATACGGAGAGTAATATTTCGCTCAAAGTTGAGTTAGATggaggaggaggatctggaggaggaggatctTACCCATATGATGTTCCAGATTACGCTTGAatattctattattgaacaatataactatttta
QK253	snpc-1.2(xk62)[snpc-1.2::3xflag] III	Inserted linker and 3xFlag tag at C-terminus	This study	CRISPR insertion (Paix et al., 2015)	cttagcaaattcttttggct	TAGCCGATTCCGACAGCGATTTGGAAATAGACGCGGGAGGAGGAGGATCGGGAGGAGGAGGATCGGGAGGAGGAGGATCGgactacaaagaccatgacggtgattataaagatcatgaTatcgaTtacaaggatgacgatgacaagTAGagctgagccaaaagaatttgctaagaatttta
QK254	snpc-1.2(xk63)[snpc-1.2::ollas] III	Inserted linker and 3xFlag tag at C-terminus	This study	CRISPR insertion (Paix et al., 2015)	cttagcaaattcttttggct	TAGCCGATTCCGACAGCGATTTGGAAATAGACGCGGGAGCATCGGGATCGGCAGGAGCCTCAGGATCGGCAGCATCCGGATTCGCCAACGAGCTCGGACCACGTCTCATGGGAAAGTAGagccgagccaaaagaatttgctaagaatttta
QK248	snpc-1.1(xk59)[snpc-1.1::3xflag] II	Inserted linker and Ollas tag at C-terminus	This study	CRISPR insertion (Paix et al., 2015)	attaaaaaaaatggttagca	GTCAAATTAAGCTGGAAGTTATTGAAGACGAAGAAACAGGAGGAGGAGGATCGGGAGGAGGAGGATCGGGAGGAGGAGGATCGgactacaaagaccatgacggtgattataaagatcatgaTatcgaTtacaaggatgacgatgacaagTAAtcatttcattttcAttgctaaccattttttttaatgaaaattatac
QK267	tofu-5(xk66)[tofu-5::ollas] I	Inserted linker and Ollas tag at C-terminus	This study	CRISPR insertion (Paix et al., 2015)	ttTCAATTGGACGATGTAGA	CTTTACGAAGGACAACCAGCCATCTACATCGTCCAATTCCGGATTCGCCAACGAGCTCGGACCACGTCTCATGGGAAAGTGAaatttttattaattttttgttatatcctgtcatatc
QK264	snpc-1.4(xk64)[snpc-1.4(lof)] II	Inserted nonendogenous sequence into the 2nd exon of snpc-1.4 resulting in a premature termination codon in the 2nd exon	This study	CRISPR insertion (Paix et al., 2015)	GGAATGGTGGATATTTTCAA	ATGATGTTCGAGCGACGCGGAATGGTGGATATTTTgtgagatatcGGAGCATCGGGATCGGCAGGAGCCTCAGGATCGGCAGCAGGAGCATCGGGATCGGCAGGAGCCTCAGGATCGGCAGCACAATGGAAGAAGTGAAAGCTCAGAAATCATTGAGg
QK162	snpc-4(xk23)[snpc-4::aid::ollas] I	Inserted AID into QK188 with sgRNA targeting Ollas	Choi et al., 2021	CRISPR insertion (Paix et al., 2017)	TCCGAGCTCGTTGGCGAATC	GGAGGCTCAGGACCTAAAGATCCAGCCAAACCTCCGGCCAAGGCACAAGTTGTGGGATGGCCACCGGTGAGATCATACCGGAAGAACGTGATGGTTTCCTGCCAAAAATCAAGCGGTGGCCCGGAGGCGGCGGCGTTCGTGAAGGGATCGGACTACAAAGATCATGACGGTGATTATAAAGATCATGATATCGATTACAAGGATGACGATGACAAG
QK188	snpc-4(xk35)[snpc-4::ollas] I	Inserted Ollas at C-terminus	Choi et al., 2021	CRISPR insertion (Paix et al., 2017)	AAACCACGGTATGTCGGATT	TGACATAGAGTTGGGTAAAATAGTTATATTGTTCAATAATAGAATATTCACTTTCCCATGAGACGTGGTCCGAGCTCGTTGGCGAATCCGGAATCTAACTCGACTTTGAGCGAAATATTACTCTCCGTATCGATCGAGACGT
QK182	snpc-1.3(xk32)[snpc-1.3a::3xflag] V	Inserted 3xFlag at C-terminus of a isoform, deletion and PTC introduced into b isoform	Choi et al., 2021	CRISPR insertion (Paix et al., 2017)	TGGAACAGATTGATCAAAGA	GATGGAAATTCGAATCACTCTACGATGCATAGCTAATCATCACTTCAGTCTAATTTAAGGTTACTTGTCATCGTCATCCTTGTAATCGATATCATGATCTTTATAATCACCGTCATGGTCTTTGTAGTCTGCTGCCGATCCTGAGGCTCCTGCCGATCCCGATGCTCCCTTACAAGGCTCTGAACATGACCTTCCGTTGC
QK171	snpc-1.3(xk27)[snpc-1.3(lof)] V	introduction of stop codon into snpc-1.3 coding region	Choi et al., 2021	CRISPR insertion (Paix et al., 2017)	AGAGTGACTGCTGGACTTCGAGG	TTGATAAGAGTGACTGCCGGACTCCGAGGATAACTCGACGAATTTCTCAAAGCGTTTCTG
SS104	glp-4(bn2) I		Beanan and Strome, 1992
CB1489	him-8(e1489) IV		Hodgkin et al., 1979
BA17	fem-1(hc17) IV		Doniach and Hodgkin, 1984
WM161	prg-1(tm872) I		Batista et al., 2008
Oligos used for Quantitative RT-PCR and Quantitative PCR of ChIP samples
Sequence	Description
GACGCGTAGAGCCGAGCCAAA	snpc-1.2 F qRT-PCR primers
GTGAAATAATAGTGGATACAG	snpc-1.2 R qRT-PCR primers
ACGCTCGTGATGAGTTCAAG	eft-2 F qRT-PCR primers
ATTTGGTCCAGTTCCGTCTG	eft-2 R qRT-PCR primers
GCTGAAGTGTTGAGCAACGG	F snpc-1.3b specific qRT-PCR
AGCAATTCGGCTAGTATCGGG	R snpc-1.3b specific qRT-PCR
TCCAGTTGAGCCGTTTTCCA	F snpc-1.1 qRT-PCR primers
ATGGTGATTTGAGCCCCGTT	R snpc-1.1 qRT-PCR primers
ATCTCAACTCGAGACTGCC	U1 F qRT-PCR primers
TTAGGCCTACCCATTGCAC	U1 R qRT-PCR primers
CCGGTTGTACAGCCCTAATC	2.5 Mb (small) cluster F ChIP-qPCR primers, from Kasper et al., 2014
CGCCTACCCACGTGTCTACT	2.5 Mb (small) cluster R ChIP-qPCR primers, from Kasper et al., 2014
AGCTTTCCTTTGCCCACTTT	intergenic F ChIP-qPCR primers, from Kasper et al., 2014
TAGCCAAACACAATCGACCA	intergenic RChIP-qPCR primers, from Kasper et al., 2014
GGCGGGATTGTAGTGGAG	3.7 Mb (big) cluster F ChIP-qPCR primers
GAATCTTTTGGCAGCAGTCTACTAC	3.7 Mb (big) cluster R ChIP-qPCR primers
CACCTGCGATGATTGCCAACA	U1 F ChIP-qPCR primers
AGTCTCGAGTTGAGATTCGCC	U1 R ChIP-qPCR primers
TAGTCGGGAGCTGTGTACCG	U2 F ChIP-qPCR primers
CATGTACGCCTGGCAACCAG	U2 R ChIP-qPCR primers
TGCGTATGGCACCCATGTTTC	U4 F ChIP-qPCR primers
CTGTCAGTTAGCTTTGCGCTGG	U4 R ChIP-qPCR primers
ATCGACCAAGACTCCACCCT	U5 F ChIP-qPCR primers
GCAGAGGAACCAGAGTTGTGAG	U5 R ChIP-qPCR primers
CATTTCTCCTTGGGGTTCC	H32C10.95 F primer ChIP-qPCR primers
GGAATGCACGAAGATGGATTAG	H32C10.95 R primer ChIP-qPCR primers
21UR-U18 TaqMan probe: TGGCAGTGATGATCACAAATCCGTGTTTCTGACAAGCGATTGACGATAGAAAACCGGCTGAGCCA	ThermoFisher
21UR-1258 TaqMan probe: UAGACUUGAGUUAGAACGGUU	ThermoFisher
21UR-3142 TaqMan probe: GUAGGGUCGUCUCUUGAGAGC	ThermoFisher
21UR-3766 TaqMan probe: UGGAAGCUUGAUGGAAAAUGC	ThermoFisher
21UR-2502 TaqMan probe: UGAAAUUGUAGUAGACUGCUG	ThermoFisher
21UR-1848 TaqMan probe: UAAAGGCAGAAUUUUAUCAAC	ThermoFisher
21UR-4817 TaqMan probe: UGGGUGAAUUCUGUCCCGAAC	ThermoFisher
