## Supplemental Table 9 for "Gene duplication of SNAPC1 generates transcription factors for snRNAs and sex-specific piRNAs"

### Sheet: Sheet1
Table 9. List of strains used in this study.
Strain number	Genotype	Source	CRISPR
QK248	snpc-1.1(xk59)[snpc-1.1::3xflag] II	This study	For CRISPR/Cas9 reagents and methodology, see 'Table 8'
QK249	snpc-1.1(xk59)[snpc-1.1::3xflag] II; snpc-1.2(xk63)[snpc-1.2::ollas] III; snpc-4(xk65)[snpc-4::ha] I	This study	For CRISPR/Cas9 reagents and methodology, see 'Table 8'
QK250	snpc-1.1(xk59)[snpc-1.1::3xflag] II; snpc-4(xk23)[snpc-4::aid::ollas] I; unc-119(ed3) III; ieSi38 IV [sun-1p::TIR1::mRuby::sun-1 3' UTR + Crb-unc-119(+)] IV	This study	For CRISPR/Cas9 reagents and methodology, see 'Table 8'
QK251	snpc-1.2(xk60)[snpc-1.2(lof)] III	This study	For CRISPR/Cas9 reagents and methodology, see 'Table 8'
QK252	snpc-1.2(xk61)[snpc-1.2(lof)] III	This study	For CRISPR/Cas9 reagents and methodology, see 'Table 8'
QK253	snpc-1.2(xk62)[snpc-1.2::3xflag] III	This study	For CRISPR/Cas9 reagents and methodology, see 'Table 8'
QK254	snpc-1.2(xk63)[snpc-1.2::ollas] III	This study	For CRISPR/Cas9 reagents and methodology, see 'Table 8'
QK255	snpc-1.2(xk60)[snpc-1.2(lof)] III; him-8(e1489) IV	This study	For CRISPR/Cas9 reagents and methodology, see 'Table 8'
QK256	snpc-1.2(xk60)[snpc-1.2(lof)] III; fem-1(hc17) IV	This study	For CRISPR/Cas9 reagents and methodology, see 'Table 8'
QK257	snpc-1.2(xk60)[snpc-1.2(lof)] III; snpc-1.3(xk27)[snpc-1.3(lof)] V	This study	For CRISPR/Cas9 reagents and methodology, see 'Table 8'
QK347	snpc-1.2(xk61)[snpc-1.2(lof)] III; snpc-1.3(xk27)[snpc-1.3(lof)] V	This study	For CRISPR/Cas9 reagents and methodology, see 'Table 8'
QK258	snpc-1.2(xk60)[snpc-1.2(lof)] III; snpc-4(xk31)[snpc-4::3xflag] I	This study	For CRISPR/Cas9 reagents and methodology, see 'Table 8'
QK259	snpc-1.2(xk62)[snpc-1.2::3xflag] III; him-8(e1489) IV	This study	For CRISPR/Cas9 reagents and methodology, see 'Table 8'
QK260	snpc-1.2(xk62)[snpc-1.2::3xflag] III; fem-1(hc17) IV	This study	For CRISPR/Cas9 reagents and methodology, see 'Table 8'
QK346	snpc-1.2(xk62)[snpc-1.2::3xflag] III; glp-4(bn2) I	This study	For CRISPR/Cas9 reagents and methodology, see 'Table 8'
QK261	snpc-1.2(xk62)[snpc-1.2::3xflag] III; snpc-4(xk23)[snpc-4::aid::ollas] I; unc-119(ed3) III; ieSi38 IV [sun-1p::TIR1::mRuby::sun-1 3' UTR + Crb-unc-119(+)] IV	This study	For CRISPR/Cas9 reagents and methodology, see 'Table 8'
QK171	snpc-1.3(xk27)[snpc-1.3(lof)] V	Choi et al., 2021
QK181	snpc-1.3(xk27)[snpc-1.3(lof)] V; snpc-4(xk31)[snpc-4::3xflag] I	Choi et al., 2021
QK182	snpc-1.3(xk32)[snpc-1.3a::3xflag] V	Choi et al., 2021
QK262	snpc-1.3(xk32)[snpc-1.3a::3xflag] V; him-8(e1489) IV	This study
QK263	snpc-1.3(xk32)[snpc-1.3a::3xflag] V; fem-1(hc17) IV	This study
QK183	snpc-1.3(xk32)[snpc-1.3a::3xflag] V; glp-4(bn2) I	Choi et al., 2021
QK191	snpc-1.3(xk32)[snpc-1.3a::3xflag] V; snpc-4(xk23)[snpc-4::aid::ollas] I; unc-119(ed3) III; ieSi38 IV [sun-1p::TIR1::mRuby::sun-1 3' UTR + Crb-unc-119(+)] IV	Choi et al., 2021
QK264	snpc-1.4(xk64)[snpc-1.4(lof)] II	This study	For CRISPR/Cas9 reagents and methodology, see 'Table 8'
QK265	snpc-4(xk65)[snpc-4::ha] I	This study	For CRISPR/Cas9 reagents and methodology, see 'Table 8'
QK266	snpc-4(xk31)[snpc-4::3xflag] I; snpc-1.2(xk63)[snpc-1.2::ollas] III	This study	For CRISPR/Cas9 reagents and methodology, see 'Table 8'
QK267	snpc-4(xk31)[snpc-4::3xflag] I; tofu-5(xk66)[tofu-5::ollas] III	This study	For CRISPR/Cas9 reagents and methodology, see 'Table 8'
SS104	glp-4(bn2) I	CGC
CB1489	him-8(e1489) IV+B29	CGC
BA17	him-8(e1489) IV	CGC
WM161	prg-1(tm872) I	CGC
N2	wild-type, Bristol isolate	CGC
